# Automated measurement of long-term bower behaviors in Lake Malawi cichlids using depth sensing and action recognition

**DOI:** 10.1101/2020.02.27.968511

**Authors:** Zachary V Johnson, Lijiang Long, Junyu Li, Manu Tej Sharma Arrojwala, Vineeth Aljapur, Tyrone Lee, Mark C Lowder, Karen Gu, Tucker J Lancaster, Joseph I Stockert, Jean M Moorman, Rachel L Lecesne, Jeffrey T Streelman, Patrick T McGrath

## Abstract

Measuring naturalistic behaviors in laboratory settings is difficult, and this hinders progress in understanding decision-making in response to ecologically-relevant stimuli. In the wild, many animals manipulate their environment to create architectural constructions, which represent a type of extended phenotype affecting survival and/or reproduction, and these behaviors are excellent models of goal-directed decision-making. Here, we describe an automated system for measuring bower construction in Lake Malawi cichlid fishes, whereby males construct sand structures to attract mates through the accumulated actions of thousands of individual sand manipulation decisions over the course of many days. The system integrates two orthogonal methods, depth sensing and action recognition, to simultaneously measure the developing bower structure and classify the sand manipulation decisions through which it is constructed. We show that action recognition accurately (>85%) classifies ten sand manipulation behaviors across three different species and distinguishes between scooping and spitting events that occur during bower construction versus feeding. Registration of depth and video data streams enables topographical mapping of these behaviors onto a dynamic 3D sand surface. The hardware required for this setup is inexpensive (<$250 per setup), allowing for the simultaneous recording from many independent aquariums. We further show that bower construction behaviors are non-uniform in time, non-uniform in space, and spatially repeatable across trials. We also quantify a unique behavioral phenotype in interspecies hybrids, wherein males sequentially express both phenotypes of behaviorally-divergent parental species. Our work demonstrates that simultaneously tracking both structure and behavior provides an integrated picture of long-term goal-directed decision-making in a naturalistic, dynamic, and social environment.
