## Supplementary material for "Automated measurement of long-term bower behaviors in Lake Malawi cichlids using depth sensing and action recognition": S. Table 2

x	y	Pearon's R	p value
bower scoop	bower scoop	1	0
bower scoop	bower spit	0.717302591	3.87E-103
bower scoop	bower multiple	0.570967226	3.69E-57
bower scoop	feed scoop	-0.038017063	0.334675439
bower scoop	feed spit	-0.093740442	0.017163238
bower scoop	feed multiple	-0.150757881	0.000119902
bower scoop	spawn	0.10769981	0.006143402
bower scoop	sand drop	0.092264884	0.019000746
bower scoop	other	0.408737299	2.09E-27
bower scoop	shadow/reflect	0.153047916	9.41E-05
bower scoop	absolute_volume	0.431541765	1.10E-30
bower spit	bower scoop	0.717302591	3.87E-103
bower spit	bower spit	1	0
bower spit	bower multiple	0.627060162	6.90E-72
bower spit	feed scoop	-0.140386831	0.000344945
bower spit	feed spit	-0.15270592	9.75E-05
bower spit	feed multiple	-0.25244895	7.53E-11
bower spit	spawn	0.08053193	0.04073646
bower spit	sand drop	-0.097433877	0.013229452
bower spit	other	0.623981433	5.32E-71
bower spit	shadow/reflect	0.089207503	0.02336115
bower spit	absolute_volume	0.421490344	3.29E-29
bower multiple	bower scoop	0.570967226	3.69E-57
bower multiple	bower spit	0.627060162	6.90E-72
bower multiple	bower multiple	1	0
bower multiple	feed scoop	-0.170532806	1.31E-05
bower multiple	feed spit	-0.138250077	0.000425136
bower multiple	feed multiple	-0.200737313	2.68E-07
bower multiple	spawn	0.184657001	2.30E-06
bower multiple	sand drop	-0.056336653	0.152646678
bower multiple	other	0.302108699	4.23E-15
bower multiple	shadow/reflect	0.071998046	0.067434027
bower multiple	absolute_volume	0.558260901	3.33E-54
feed scoop	bower scoop	-0.038017063	0.334675439
feed scoop	bower spit	-0.140386831	0.000344945
feed scoop	bower multiple	-0.170532806	1.31E-05
feed scoop	feed scoop	1	0
feed scoop	feed spit	0.942852323	0.00E+00
feed scoop	feed multiple	0.792744244	1.40E-140
feed scoop	spawn	-0.096650366	0.013990199
feed scoop	sand drop	0.707268339	4.48E-99
feed scoop	other	0.366880785	5.15E-22
feed scoop	shadow/reflect	0.742662455	3.01E-114
feed scoop	absolute_volume	0.087460986	0.026221827
feed spit	bower scoop	-0.093740442	0.017163238
feed spit	bower spit	-0.15270592	9.75E-05
feed spit	bower multiple	-0.138250077	0.000425136
feed spit	feed scoop	0.942852323	0.00E+00
feed spit	feed spit	1	0
feed spit	feed multiple	0.793109402	8.46E-141
feed spit	spawn	-0.087411492	0.026307113
feed spit	sand drop	0.610857188	2.50E-67
feed spit	other	0.387413698	1.46E-24
feed spit	shadow/reflect	0.736767064	1.50E-111
feed spit	absolute_volume	0.104818792	0.007668698
feed multiple	bower scoop	-0.150757881	0.000119902
feed multiple	bower spit	-0.25244895	7.53E-11
feed multiple	bower multiple	-0.200737313	2.68E-07
feed multiple	feed scoop	0.792744244	1.40E-140
feed multiple	feed spit	0.793109402	8.46E-141
feed multiple	feed multiple	1	0
feed multiple	spawn	-0.097673816	0.013003898
feed multiple	sand drop	0.516864381	2.08E-45
feed multiple	other	0.117435807	0.002795443
feed multiple	shadow/reflect	0.563101515	2.58E-55
feed multiple	absolute_volume	0.091715175	0.019727931
spawn	bower scoop	0.10769981	0.006143402
spawn	bower spit	0.08053193	0.04073646
spawn	bower multiple	0.184657001	2.30E-06
spawn	feed scoop	-0.096650366	0.013990199
spawn	feed spit	-0.087411492	0.026307113
spawn	feed multiple	-0.097673816	0.013003898
spawn	spawn	1	0
spawn	sand drop	-0.046601487	0.236889681
spawn	other	0.131102318	0.000837363
spawn	shadow/reflect	0.051101999	0.194573514
spawn	absolute_volume	0.098694009	0.012082321
sand drop	bower scoop	0.092264884	0.019000746
sand drop	bower spit	-0.097433877	0.013229452
sand drop	bower multiple	-0.056336653	0.152646678
sand drop	feed scoop	0.707268339	4.48E-99
sand drop	feed spit	0.610857188	2.50E-67
sand drop	feed multiple	0.516864381	2.08E-45
sand drop	spawn	-0.046601487	0.236889681
sand drop	sand drop	1	0
sand drop	other	0.172742178	1.01E-05
sand drop	shadow/reflect	0.483841823	3.26E-39
sand drop	absolute_volume	0.236022959	1.25E-09
other	bower scoop	0.408737299	2.09E-27
other	bower spit	0.623981433	5.32E-71
other	bower multiple	0.302108699	4.23E-15
other	feed scoop	0.366880785	5.15E-22
other	feed spit	0.387413698	1.46E-24
other	feed multiple	0.117435807	0.002795443
other	spawn	0.131102318	0.000837363
other	sand drop	0.172742178	1.01E-05
other	other	1	0
other	shadow/reflect	0.504167907	6.03E-43
other	absolute_volume	0.343241352	2.67E-19
shadow/reflect	bower scoop	0.153047916	9.41E-05
shadow/reflect	bower spit	0.089207503	0.02336115
shadow/reflect	bower multiple	0.071998046	0.067434027
shadow/reflect	feed scoop	0.742662455	3.01E-114
shadow/reflect	feed spit	0.736767064	1.50E-111
shadow/reflect	feed multiple	0.563101515	2.58E-55
shadow/reflect	spawn	0.051101999	0.194573514
shadow/reflect	sand drop	0.483841823	3.26E-39
shadow/reflect	other	0.504167907	6.03E-43
shadow/reflect	shadow/reflect	1	0
shadow/reflect	absolute_volume	0.219241284	1.80E-08
absolute_volume	bower scoop	0.431541765	1.10E-30
absolute_volume	bower spit	0.421490344	3.29E-29
absolute_volume	bower multiple	0.558260901	3.33E-54
absolute_volume	feed scoop	0.087460986	0.026221827
absolute_volume	feed spit	0.104818792	0.007668698
absolute_volume	feed multiple	0.091715175	0.019727931
absolute_volume	spawn	0.098694009	0.012082321
absolute_volume	sand drop	0.236022959	1.25E-09
absolute_volume	other	0.343241352	2.67E-19
absolute_volume	shadow/reflect	0.219241284	1.80E-08
absolute_volume	absolute_volume	1	0
